# *Treponema pallidum* eight-stranded beta-barrels: an evolving, versatile family of outer membrane proteins in the service of stealth pathogenicity

**DOI:** 10.64898/2026.11.15.766778

**Authors:** Everton B. Bettin, Farhang Aghakhanian, B. Dillon Vannest, André A. Grassmann, Jonathan B. Parr, Kelly L. Hawley, Justin D. Radolf, Melissa J. Caimano

**Affiliations:** Department of Medicine, UConn Health, Farmington, Connecticut, USA; University of North Carolina at Chapel Hill, Chapel Hill, North Carolina, USA; Department of Pediatrics, UConn Health, Farmington, Connecticut, USA; Department of Molecular Biology and Biophysics, UConn Health, Farmington, Connecticut, USA; Connecticut Children’s Research Institute, Hartford, Connecticut, USA; Divisions of Research and Infectious Diseases, Connecticut Children’s, Hartford, Connecticut, USA

**Author notes:** Corresponding author: Melissa J. Caimano, Ph.D. Department of Medicine UConn Health, 263 Farmington Avenue, Farmington, CT 06030-3715.

**Keywords:** *Treponema pallidum*, syphilis, outer membrane proteins, beta-barrel proteins, DUF2715, OMP/PagP_b-brl

## Abstract

Syphilis is a multistage sexually transmitted infection caused by the highly invasive and immunoevasive spirochete *Treponema pallidum* (*TPA*). *TPA* depends on the import of many host-derived nutrients to sustain its auxotrophic lifestyle. Moreover, its invasive nature requires interactions with diverse host molecules to successfully disseminate and persist. The outer membrane proteins (OMPs) mediating these processes remain largely uncharacterized. In other bacteria, 8-stranded β-barrels (8SβBs) perform such functions, including nutrient uptake and host interactions. Here, we investigated the composition, structural diversity and evolutionary dynamics of the 8SβB family in *TPA*. Reexamination of the *TPA* OMPeome revealed four previously unrecognized members in addition to the four known 8SβBs, expanding the family to eight members. Based on RNAseq, all eight were transcribed in treponemes harvested from rabbit testes. Predicted structures revealed substantial differences in channel properties and extracellular loop (ECL) architecture, consistent with functional diversification. AlphaFold 3 modeling predicted interactions with diverse host molecules implicated in nutrient uptake, adherence, and immune regulation, providing testable hypotheses for the functional specialization of individual 8SβBs. Despite containing predicted B-cell epitopes, most *TPA* 8SβB ECLs exhibited limited antigenicity during rabbit infection. Analysis of global clinical strains revealed distinct patterns of sequence variation across the 8SβB family, although most were highly conserved and appeared to be under purifying selection. Variation within hypermutable intragenic polyguanosine tracts emerged as an additional potential mechanism for modulating 8SβB repertoire composition. Our findings highlight the 8SβB family as an important component of the molecular architecture underlying *TPA* stealth pathogenicity and reveal an ongoing mechanism through which the spirochete diversifies its OMP repertoire within circulating populations.

**Author summary:** Syphilis is a sexually transmitted infection caused by *Treponema pallidum* subspecies *pallidum* (*TPA*). To survive and replicate within its obligate human host, *TPA* must import host-derived nutrients across its outer membrane. The *TPA* outer membrane also serves as a platform for surface molecules that function at the host-pathogen interface. By leveraging advances in bioinformatics and structural modeling, we have made significant strides in uncovering the repertoire of outer membrane proteins (OMPs) that enable syphilis spirochetes to infect and persist in humans. Our Herein, we describe four previously unrecognized eight-stranded beta-barrel (8SβB) paralogs. Despite their diminutive size, 8SβBs serve a surprisingly broad range of physiologic and virulence-related functions. Based on their predicted structural and biophysical properties, the eight members of this expanded paralogous family likely serve overlapping but nonredundant roles in *TPA*, including nutrient uptake and host-pathogen interactions. Analysis of clinical strains from diverse geographic sites suggests that variability in intragenic polyG tracts within 8SβBs reshapes and expands this OMP family on a global scale. Collectively, our findings revealed a seemingly versatile OMP family whose functional specialization and expansion enable *TPA* to meet the demands of stealth pathogenicity in individuals and across populations.
