## Supplementary Tables for "*Treponema pallidum* eight-stranded beta-barrels: an evolving, versatile family of outer membrane proteins in the service of stealth pathogenicity": S1 Table.xlsx

### Sheet: Sheet1
S1 Table. Description of 8SβB gene neighborhood in the TPA Nichols reference genome (NC_021490.2)
Locus Tag	Gene	Annotation	Genome Coordinates
tp0124	ychF	redox-regulated ATPase YchF	145582-146688
tp0125	xthA	exodeoxyribonuclease III	146765-147559
tp0126		hypothetical protein (OMP/PagP_b-barrel)	147623-148294
tp0126a		hypothetical protein	148348-148998
tp0126d		hypothetical protein	148821-149144
tp0126c		hypothetical protein	149381-149815
tp0127		DUF2715 domain-containing protein	149809-150477
tp0128		hypothetical protein	150686-151033
tp0129		hypothetical protein	151018-151494
tp0130		hypothetical protein	151823-152242
tp0131	tprD	hypothetical protein	152314-154110
tp0312		DUF368 domain-containing protein	328040-329053
tp0313	tprE	hypothetical protein	329144-331432
tp0314		DUF2715 domain-containing protein	331489-331635
tp0315		DUF2715 domain-containing protein	331658-332305
tp0316	tprF	hypothetical protein	332299-333493
tp0317	tprG	hypothetical protein	333552-335822
tp0319	tmpC	sugar ABC superfamily ATP binding cassette transporter	335981-337042
tp0344	trcF	transcription-repair coupling factor	367617-371039
tp0345	mraY	phospho-N-acetylmuramoyl-pentapeptide- transferase	371192:372283
tp0346		DUF2715 domain-containing protein	372440-373141
tp0347		DUF2715 domain-containing protein	373110-373940
tp0348		membrane protein	373960-375084
tp0349	fkbp	FKBP-type peptidyl-prolyl cis-trans isomerase	375054-375584
tp0350	proA	glutamate-5-semialdehyde dehydrogenase	375797-377083
tp0476	ackA	acetate kinase	506667-508013
tp0477	pgls	6-phosphogluconolactonase	508102-508806
tp0478	g6pd	glucose-6-phosphate 1-dehydrogenase	508867-510414
tp0479		DUF2715 domain-containing protein	510487-511161
tp0480		TIGR03546 family protein	511273-511761
tp0481		TIGR03545 family protein	511793-514042
tp0483		fibronectin type III domain-containing protein	514108-515319
tp0613	SufD	Fe-S cluster assembly protein SufD	667394-668542
tp0614	SufS	cysteine desulfurase	668539-669753
tp0615	SufB	SUF system NifU family Fe-S cluster assembly protein	669804-670247
tp0616	rpiA	ribose-5-phosphate isomerase	670268-671032
tp0617		DUF2715 domain-containing protein	671059-671337
tp0618		DUF2715 domain-containing protein	671402-671791
tp0619		DUF2715 domain-containing protein	671847-672662
tp0620	tprI	hypothetical protein	672656-674485
tp0621	tprJ	hypothetical protein
tp0694	ygfA	5-formyltetrahydrofolate cyclo-ligase	763294-763971
tp0695	accC	ATP-grasp domain-containing protein	764059-765852
tp0696	pncA	nicotinamidase	765840-766676
tp0697		DUF2715 domain-containing protein	766738-767373
tp0698		DUF2715 domain-containing protein	767377-767922
tp0700		hypothetical protein	768035-768427
tp0701	rpoZ	DNA-directed RNA polymerase subunit omega	768565-768768
tp0702	M23B peptidase	M23 family peptidase	768938-770170
tp0704	recJ	single-stranded-DNA-specific exonuclease RecJ	770170-772290
tp0728	flgD	flagellar hook assembly protein FlgD	795008-795469
tp0729	fliK	flagellar hook-length control protein FliK	795545-797188
tp0730	pgsA2	CDP-alcohol phosphatidyltransferase family protein	797157-798254
tp0731	nudE	NUDIX hydrolase	798328-798948
tp0732	folD	5,10-methylene-tetrahydrofolate cyclohydrolase	798950-799897
tp0733		hypothetical protein (OMP/PagP_b-barrel)	799993-800652
tp0734	deoD	purine-nucleoside phosphorylase	800685-801386
tp0735	gltD	glutamate synthase (NADPH)	801468-803024
tp0736	fnr	ferredoxin-NADP(+) reductase subunit alpha	803027-803869
