## Supplementary Tables for "*Treponema pallidum* eight-stranded beta-barrels: an evolving, versatile family of outer membrane proteins in the service of stealth pathogenicity": S2 Table.xlsx

### Sheet: Linear BCE
S2 Table. Linear and Discontinuos B-cell epitopes predicted using ElliPro.
Protein	Position	Start	End	Peptide	Number of residues	Score
TP0126	ECL1	32	45	GRGDDRNANAQTNG	14	0.816
	ECL2	81	91	YPNNTYSPTTP	11	0.878
	ECL4	166	179	CEKIIEEDRQQTNT	14	0.863
TP0733	ECL1	43	60	GGNGTNGSSSSGTNGNGN	18	0.851
	ECL2	93	99	RTTGSNY	7	0.782
	ECL4	171	178	IASSPDKC	8	0.808
TP0619	ECL1	26	39	QAPTMPDTENQAPP	14	0.862
	ECL3	144	159	TCTAKEVGAIHEESRI	16	0.862
	ECL3	117	133	GQGLLQPSSSSYSAGNW	17	0.816
TP0698	ECL1	19	31	SNGGSDGTSSGKG	13	0.889
	ECL3	99	109	SEGKSSAWYSK	11	0.843
	ECL4	142	146	DFNFK	5	0.798
TP0346	ECL1	19	28	FGIYGNEIKD	10	0.742
	ECL4	151	172	VTHGLANRWISGPHWWNSLSSW	22	0.92
TP0347	ECL1	42	49	GKDIEGQH	8	0.807
	ECL4	169	193	LRQKLISEGIIKALDLGWFITFALT	25	0.857
	ECL4	218	223	LSDTTR	6	0.73
TP0479	ECL1	18	28	GKEPAPRTDVL	11	0.784
	ECL2	56	59	LAFL	4	0.788
	ECL4	131	149	KKGANGNGQDLTWSNIWAK	19	0.863
TP0697	ECL1	18	34	GKGANGEGGTQGTKRTD	17	0.759
	ECL4	137	153	LEQCKNGAGSTDLKWEQ	17	0.876

### Sheet: Discontinuos BCE
Supplementary Table 2. Linear and Discontinuos B-cell epitopes predicted using ElliPro.
Protein	Position	Residues	Number of residues	Score
TP0126	ECL1	A:G32, A:R33, A:G34, A:D35, A:D36, A:N38, A:A39, A:N40, A:A41, A:Q42, A:T43,A:N44, A:G45, A:H46	14	0.794
	ECL2	A:S87, A:P88, A:T89, A:T90, A:P91	5	0.912
	ECL2	A:Y81, A:P82, A:N83, A:N84, A:T85, A:Y86	6	0.85
	ECL4	A:Q176, A:T177, A:N178, A:T179	4	0.805
TP0733	ECL1, ECL3 and ECL4	G43, G44, N45, G46, T47, N48, G49, S50, S51, S52, S53, G54,T55, N56, G57, N58, G59, N60, P139, I171, A172, S173, S174,P175, D176, K177, C178	27	0.833
	ECL3	L134, S135, K136	3	0.797
TP0619	ECL1	Q26, A27, P28, T29, M30, P31, D32, T33, E34, N35, Q36, A37,P38, P39, R40	15	0.832
	ECL3	T144, C145, T146, A147, K148, E149, V150, G151, A152, I153	10	0.894
	ECL3	G117, G119, L120, L121, Q122, P123, S124, S125, S126, S127,Y128, S129, A130, G131, N132, H134	16	0.828
	ECL3	E156, S157, R158, K160	4	0.779
TP0698	ECL1 and ECL4	S19, N20, G21, G22, S23, D24, G25, T26, S27, S28, G29, K30,G31, D142, N144, F145, K146	17	0.863
	ECL2	L61, T62, N63	3	0.724
	ECL3	S99, E100, G101, K102, S103, S104, A105, W106, Y107, S108,K109, L110	12	0.823
TP0346	ECL1	R18, G20, I21, Y22	4	0.786
	ECL1	G23, N24, E25, K27, D28	5	0.75
	ECL4	I160, S161, G162, P163, H164	5	0.986
	ECL4	N167, S168, L169, S170, S171	5	0.902
	ECL4	T148, V151, T152, H153, G154, L155, A156, N157, R158	9	0.876
TP0347	ECL1 and ECL4	G42, K43, D44, I45, E46, G47, Q48, H49, L218, S219, D220,T221, T222, R223	14	0.774
	ECL4	A181, L182, D183, L184, G185, W186, F187, I188, T189, F190,L192, T193	12	0.882
	ECL4	L166, L169, K172, L173, I174, S175, E176, G177, I178, I179,K180	11	0.877
	ECL4	L156, P157, A158, E159, T160, V161, Q162, R163	8	0.844
TP0479	ECL1	E20, P21, A22, P23, T25, D26, V27, L28	8	0.794
	ECL1 and ECL4	G18, K19, G133, A134, N135, G136, N137, G138, Q139, D140, L141,T142, W143, S144, N145, I146, W147, A148, K149, Y150	20	0.839
	ECL2	L56, A57, F58	3	0.791
	ECL2 and ECL3	ECL2 and ECL3	3	0.755
TP0697	ECL1	G18, K19, A21, N22, G23, E24, G25, G26, T27, Q28, G29, T30,K31, Q156	14	0.819
	ECL4	L137, E138, C140, K141, N142, G143, A144, G145, S146, T147,D148, L149, K150, E152, Q153	15	0.898
